# Substitution Rate Variation in a Robust Procellariiform Seabird Phylogeny is not Solely Explained by Body Mass, Flight Efficiency, Population Size or Life History Traits

**DOI:** 10.1101/2021.07.27.453752

**Authors:** Andrea Estandía, R. Terry Chesser, Helen F. James, Max A. Levy, Joan Ferrer Obiol, Vincent Bretagnolle, Jacob González-Solís, Andreanna J. Welch

## Abstract

Substitution rate variation among branches can lead to inaccurate reconstructions of evolutionary relationships and obscure the true phylogeny of affected clades. Body mass is often assumed to have a major influence on substitution rate, though other factors such as population size, life history traits, and flight demands are also thought to have an influence. Birds of the order Procellariiformes—which encompasses petrels, storm-petrels and albatrosses—show a striking 900-fold difference in body mass between the smallest and largest members, divergent life history traits, and substantial heterogeneity in mitochondrial substitution rates. Here, we used genome-scale nuclear DNA sequence data from 4365 ultraconserved element loci (UCEs) in 51 procellariiform species to examine whether phylogenetic reconstruction using genome-wide datasets is robust to the presence of rate heterogeneity, and to identify predictors of substitution rate variation. Our results provide a backbone phylogeny for procellariiform seabirds and resolve several controversies about the evolutionary history of the order, demonstrating that albatrosses are basal, storm-petrels are paraphyletic and diving petrels nestled within the Procellariidae. We find evidence of rate variation; however, all phylogenetic analyses using both concatenation and multispecies coalescent approaches recovered the same branching topology, including analyses implementing different clock models, and analyses of the most and least clock-like loci. Overall, we find that rate heterogeneity is little impacted by body mass, population size, age at first breeding, and longevity but moderately correlated with hand-wing index, a proxy for wing shape and flight efficiency. Given our results and the context of the broader literature perhaps it is time that we begin to question the prevailing paradigm that one or a few traits largely explain rate variation and accept instead that substitution rate may be the product of weak interactions among many, potentially taxon-specific, variables.
