## Supplementary tables for "Substitution Rate Variation in a Robust Procellariiform Seabird Phylogeny is not Solely Explained by Body Mass, Flight Efficiency, Population Size or Life History Traits"

### Sheet: TableS1
Species	Sampling location	Accession number	Sample from
Aphrodroma brevirostris	Gough Island	KGP-1	Gary Nunn
Bulweria bulwerii	Madeira	E006980	Vincent Bretagnolle
Calonectris diomedea	Off Cape Hatteras National Seashore, NC, USA	USNM_620710	Smithsonian Institution
Calonectris leucomelas	Mikura Islands, Japan	Cleu15	Jacob Gonzalez-Solis
Daption capense	Muriwai Beach, North Island, New Zealand	KU_21827	The University of Kansas Natural History Museum
Diomedea dabbenena	Gough Island	Nunn_WA-3	Gary Nunn
Fregetta grallaria leucogaster	Gough Island	Nunn_WBSP2	Gary Nunn
Fulmarus glacialis auduboni	North of Keflavik, Iceland	USNM_623297	Smithsonian Institution
Garrodia nereis	Gough Island	Nunn_GBSP3	Gary Nunn
Halobaena caerulea	South Georgia	UWBM_61675	Burke Museum, University of Washington
Hydrobates pelagicus	Malta	Bretagnolle_MSP1	Vincent Bretagnolle
Macronectes giganteus	Gough Island	Nunn_SPG-G-1	Gary Nunn
Nesofregetta fuliginosa	South Pacific	USNM_614206	Smithsonian Institution
Oceanites oceanicus oceanicus	San Antonio, Region de Valparaiso, Chile	AMNH_DOT3175	American Museum of Natural History
Oceanodroma castro	Nelson, Virginia, USA	USNM_602013	Smithsonian Institution
Oceanodroma furcata furcata	Alaska, USA	USNM_638711	Smithsonian Institution
Oceanodroma leucorhoa	Unalga Pass, East of Dutch Harbor, Alaska, USA	USNM_639040	Smithsonian Institution
Oceanodroma tethys tethys	Galapagos Islands, Ecuador	LSU_B15454	Louisiana State University
Pachyptila desolata	Towradgi, New South Wales, Australia	UWBM_76646	Burke Museum, University of Washington
Pachyptila turtur	Southwest of Cape Foulwind, New Zealand	UWBM_81011	Burke Museum, University of Washington
Pagodroma nivea	South Georgia	UWBM_61674	Burke Museum, University of Washington
Pelagodroma marina maoriana	North Pacific Ocean	USNM_614205	Smithsonian Institution
Pelecanoides magellani	Puerto Williams, Navarino Island, Chile	AMNH_DOT3211	American Museum of Natural History
Pelecanoides urinatrix	Annenkov Island, South Georgia	UWBM_60517	Burke Museum, University
Phoebastria albatrus	Aleutian Islands, Alaska, USA	UWBM_55909	Burke Museum, University of Washington
Phoebastria immutabilis	Hawaii, USA	USNM_643358	Smithsonian Institution
Phoebetria fusca	Gough Island	Nunn_SA-3	Gary Nunn
Procellaria cinerea	Gough Island	Nunn_GYP-2	Gary Nunn
Procellaria westlandica	East Cape, New Zealand	UWBM_82803	Burke Museum, University of Washington
Pseudobulweria becki	At sea	Bretagnolle_beckiS1	Hadoram Shirihai
Pseudobulweria macgillivrayi	Fiji	KU_22549	The University of Kansas Natural History Museum
Pseudobulweria rostrata rostrata	American Samoa	NZP_7491	Smithsonian’s National Zoo
Pterodroma cookii	Grayland, Washington, USA	UWBM_70582	Burke Museum, University of Washington
Pterodroma hasitata hasitata	St Michaels, Miles River, Maryland, USA	USNM_621363	Smithsonian Institution
Pterodroma hypoleuca	North Pacific Ocean	UWBM_55680	Burke Museum, University of Washington
Pterodroma incerta	Gough Island	Nunn_ATP-3	Gary Nunn
Pterodroma neglecta neglecta	Pitcairn Islands	USNM_562779	Smithsonian Institution
Pterodroma nigripennis	New Caledonia	Bretagnolle_PEAN12	Vincent Bretagnolle
Pterodroma sandwichensis	Maui, Hawaii	NZP_HAPE 21298	Andreanna Welch
Pterodroma ultima	Pitcairn Islands	USNM_562778	Smithsonian Institution
Puffinus assimilis elegans	Amsterdam Island	MNHN1990-796	Vincent Bretagnolle
Puffinus carneipes	Ocean off Albany, Western Australia	AMNH_DOT17805	American Museum of Natural History
Puffinus griseus	Kidney island, Falklands	Agri2	Jacob Gonzalez-Solis
Puffinus huttoni	New Zealand	LSU_B23388	Louisiana State University
Puffinus lherminieri baroli	Tenerife, Canary Islands	PAAs91	Jeremy Austin
Puffinus nativitatis	North Pacific Ocean	USNM_613922	Smithsonian Institution
Puffinus newelli	Kauai, Hawaii	NESH_10250	Andreanna Welch
Puffinus pacificus	Sand Island, Johnston Atoll	Apac76	Jeremy Austin
Thalassarche cauta salvini	Bounty Platform, New Zealand	UWBM_81006	Burke Museum, University of Washington
Thalassarche chrysostoma	Diego Ramirez, Chile	AMNH_DOT2584	American Museum of Natural History
Ciconia maguari (outgroup)	Estancia El Tala, Near Puerto Constanza, Entre Rios, Argentina	USNM_614527	Smithsonian Institution
Spheniscus demersus (outgroup)	Captive	USNM_631252	Smithsonian Institution
Sula leucogaster (outgroup)	Johnston Atoll	USNM_622596	Smithsonian Institution
Table S1. Information about samples included in this study

### Sheet: TableS2
Species	A	T	G	C	G+C
Aphrodroma brevirostris	0.3	0.3	0.2	0.2	0.39
Bulweria bulwerii	0.3	0.3	0.2	0.2	0.39
Calonectris diomedea	0.3	0.3	0.2	0.2	0.39
Calonectris leucomelas	0.3	0.3	0.2	0.2	0.39
Cicoinia maguari	0.3	0.3	0.2	0.2	0.39
Daption capense	0.3	0.3	0.2	0.2	0.39
Diomedea dabbenena	0.3	0.3	0.2	0.2	0.39
Fregetta grallaria leucogaster	0.3	0.3	0.2	0.2	0.39
Fulmarus glacialis auduboni	0.3	0.3	0.2	0.2	0.39
Garrodia nereis	0.3	0.31	0.2	0.2	0.39
Halobaena caerulea	0.3	0.3	0.2	0.2	0.39
Hydrobates pelagicus	0.3	0.3	0.2	0.2	0.39
Macronectes giganteus	0.3	0.3	0.2	0.2	0.39
Nesofregetta fuliginosa	0.3	0.3	0.2	0.2	0.39
Oceanites oceanicus oceanicus	0.3	0.31	0.2	0.2	0.39
Oceanodroma castro	0.3	0.3	0.2	0.2	0.39
Oceanodroma furcata furcata	0.3	0.3	0.2	0.2	0.39
Oceanodroma leucorhoa	0.3	0.3	0.2	0.2	0.39
Oceanodroma tethys tethys	0.3	0.3	0.2	0.2	0.39
Pachyptila desolata	0.3	0.3	0.2	0.2	0.41
Pachyptila turtur	0.3	0.3	0.2	0.2	0.39
Pagodroma nivea	0.3	0.3	0.2	0.2	0.39
Pelagodroma marina maoriana	0.3	0.31	0.2	0.2	0.39
Pelecanoides magellani	0.3	0.31	0.2	0.2	0.39
Pelecanoides urinatrix exsul	0.3	0.31	0.2	0.2	0.39
Phoebastria albatrus	0.3	0.3	0.2	0.2	0.39
Phoebastria immutabilis	0.3	0.31	0.2	0.2	0.39
Phoebetria fusca	0.3	0.3	0.2	0.2	0.39
Procellaria cinerea	0.3	0.3	0.2	0.2	0.39
Procellaria westlandica	0.3	0.3	0.2	0.2	0.39
Pseudobulweria becki	0.3	0.3	0.2	0.2	0.39
Pseudobulweria macgillivrayi	0.3	0.3	0.2	0.2	0.39
Pseudobulweria rostrata rostrata	0.3	0.3	0.2	0.2	0.39
Pterodroma cookii	0.3	0.3	0.2	0.2	0.39
Pterodroma hasitata hasitata	0.3	0.3	0.2	0.2	0.39
Pterodroma hypoleuca	0.3	0.3	0.2	0.2	0.4
Pterodroma incerta	0.3037	0.3	0.2	0.2	0.39
Pterodroma neglecta neglecta	0.3	0.3	0.2	0.2	0.39
Pterodroma nigripennis	0.3	0.3	0.2	0.2	0.39
Pterodroma sandwichensis	0.3	0.3	0.2	0.2	0.39
Pterodroma ultima	0.3	0.3	0.2	0.2	0.39
Puffinus assimilis elegans	0.3	0.3	0.2	0.2	0.39
Puffinus carneipes	0.3	0.3	0.2	0.2	0.39
Puffinus griseus	0.3	0.3	0.2	0.2	0.39
Puffinus huttoni	0.3	0.3	0.2	0.2	0.39
Puffinus lherminieri baroli	0.3	0.3	0.2	0.2	0.39
Puffinus nativitatis	0.3	0.3	0.2	0.2	0.39
Puffinus newelli	0.3	0.3	0.2	0.2	0.39
Puffinus pacificus	0.3	0.3	0.2	0.2	0.39
Spheniscus demersus	0.3	0.3	0.2	0.2	0.39
Sula leucogaster	0.3	0.3	0.2	0.2	0.39
Thalassarche cauta salvini	0.3	0.3	0.2	0.2	0.39
Thalassarche chrysostoma	0.3	0.3	0.2	0.2	0.39
Table S2. Base composition and GC content for each species.

### Sheet: TableS3
Species	Body mass (g)
Aphrodroma brevirostris	296.575
Bulweria bulwerii	99.5
Calonectris diomedea	775.225
Calonectris leucomelas	577
Daption capense	424.75
Diomedea dabbenena	7704.25
Fregetta grallaria leucogaster	49.5
Fulmarus glacialis auduboni	785
Garrodia nereis	34
Halobaena caerulea	190
Hydrobates pelagicus	25.45
Macronectes giganteus	4447.5
Nesofregetta fuliginosa	66.5
Oceanites oceanicus oceanicus	34
Oceanodroma castro	43.65
Oceanodroma furcata furcata	57.1
Oceanodroma leucorhoa	40.29
Oceanodroma tethys tethys	23.5
Pachyptila desolata	153.25
Pachyptila turtur	138.05
Pagodroma nivea	317
Pelagodroma marina maoriana	47.2
Pelecanoides magellani	132
Pelecanoides urinatrix exsul	134
Phoebastria albatrus	4102.75
Phoebastria immutabilis	3050
Phoebetria fusca	2600
Procellaria cinerea	1131
Procellaria westlandica	1204.25
Pseudobulweria becki	409
Pseudobulweria macgillivrayi	143
Pseudobulweria rostrata rostrata	409
Pterodroma cookii	191
Pterodroma hasitata hasitata	278
Pterodroma hypoleuca	178
Pterodroma incerta	532.2
Pterodroma neglecta neglecta	490.5
Pterodroma nigripennis	170.875
Pterodroma sandwichensis	425
Pterodroma ultima	355.5
Puffinus assimilis elegans	226
Puffinus carneipes	612.2
Puffinus griseus	434
Puffinus huttoni	364
Puffinus lherminieri baroli	169
Puffinus nativitatis	354
Puffinus newelli	391
Thalassarche cauta salvini	4012.5
Thalassarche chrysostoma	3700
Thalassoica antarctica	687.5
Table S3. Body mass data included in Coevol 1.4b. Source: Handbook of the Birds of the World

### Sheet: TableS4
Species	Age (years)	Source
Bulweria bulwerii	5	[1] and [2]
Calonectris diomedea	8.9	[1] and [3]
Calonectris leucomelas	8.9	[1]
Daption capense	6	[1] and [4]
Diomedea dabbenena	9.7	[5]
Fregetta grallaria leucogaster	4.7	[6]
Fulmarus glacialis auduboni	6	[1] and [7]
Garrodia nereis	4.7	[8]
Halobaena caerulea	5	[9]
Hydrobates pelagicus	3	[10]
Macronectes giganteus	11.4	[1]
Oceanites oceanicus	4	[11]
Oceanodroma leucorhoa	5	[1]
Pachyptila desolata	5	[1]
Pachyptila turtur	4.5	[14]
Pagodroma nivea	9.85	[1]
Pelagodroma marina maoriana	3	[11]
Pelecanoides magellani	2	[1]
Pelecanoides urinatrix exsul	2	[1]
Phoebastria albatrus	9	[1]
Phoebastria immutabilis	8.9	[1] and [2]
Phoebetria fusca	12.2	[1]
Procellaria cinerea	12	[1]
Procellaria westlandica	12	[1]
Pterodroma hasitata hasitata	6.5	[13]
Pterodroma sandwichensis	5.5	[2]
Puffinus assimilis elegans	5	[19]
Puffinus carneipes	5	[1]
Puffinus griseus	6	[1] and [15]
Puffinus huttoni	5	[16]
Puffinus lherminieri baroli	8	[1]
Puffinus nativitatis	4	[2]
Puffinus newelli	6	[2]
Puffinus pacificus	6	[2]
Thalassarche cauta salvini	12	[17]
Thalassarche chrysostoma	12.5	[1] and [18]
Table S4. Age at first breeding data included in Coevol 1.4b and sources.
References
1. Brooke, M. de L. 2004. Albatrosses and petrels across the World. Oxford University Press,Oxford.
2 . Hawaii’s Comprehensive Wildlife Conservation Strategy October 1,2005.
3. Mougin, J. L., Jouanin, C., Roux, F., & Zino, F. (2000). Fledging weight and juvenile survival of Cory's Shearwaters Calonectris diomedea on Selvagem Grande. Ringing & Migration, 20(2),107-110.
4 . Soave, G. E., Coria, N., Silva, P., Montalti, D., & Favero, M. (2000). Diet of cape petrel Daption capense chicks on South Shetland Islands, Antarctica. Acta ornithologica, 35(2),191-196.
5. ACAP. 2009. ACAP Species Assessment: Tristan Albatross Diomedea dabbenena. Available at: #http://www.acap.aq/acap-species/download-document/1206-tristan-albatross
6. Menkhorst, P. W., Pescott, T. W., & Gaynor, G. F. (1984). Results of banding White-faced storm-petrels, Pelagodroma marina at Mud Islands, Victoria. Corella, 8(3),53-60.
7. Ollason, J. C., & Dunnet, G. M. (1978). Age, experience and other factors affecting the breeding success of the Fulmar, Fulmarus glacialis, in Orkney. The Journal of Animal Ecology,961-976.
8. Garnett, S., Szabo, J., & Dutson, G. (2011). The action plan for Australian birds 2010. CSIROpublishing.
9. Chastel, O., Weimerskirch, H., & Jouventin, P. (1995). Influence of body condition on reproductive decision and reproductive success in the blue petrel. The Auk, 112(4),964-972.
10. Scott, D.A. (1970) The breeding biology of the Storm Petrel Hydrobates pelagicus. Unpubl DPhil Thesis, OxfordUniversity
11. Marchant, S., Higgins, P. (1990). Handbook of Australian, New Zealand and Antarctic Birds: Ratites to Ducks. Melbourne, Oxford UniversityPress.
12 . Bried, J., & Bolton, M. (2005). An initial estimate of age at first return and breeding in Madeiran Stormpetrels Oceanodroma castro. Atlantic Seabirds, 7(2),71-74.
13. U.S. Fish and Wildlife Service. 2018. Species status assessment report for the Black-capped petrel (Pterodroma hasitata). Version 1.0. April, 2018. Atlanta,GA.
14. Schreiber EA & J Burger (eds) (2002) Biology of marine birds. CRC Press, Boca Raton, Florida, USA.722pp.
15. David Fletcher, Henrik Moller, Rosemary Clucas, Corey Bragg, Darren Scott, Paul Scofield, Christine M. Hunter, Ilka Win, Jamie Newman, Sam McKechnie, Justine De Cruz, Philip Lyver, Age at First Return to the Breeding Colony and Juvenile Survival of Sooty Shearwaters, The Condor: Ornithological Applications, Volume 115, Issue 3, 1 August 2013, Pages465–476,
16. Heather BD, Robertson HA 1996. The Field Guide to the Birds of New Zealand. Viking,Auckland
17. Thomson, R. B., Alderman, R. L., Tuck, G. N., & Hobday, A. J. (2015). Effects of climate change and fisheries bycatch on shy albatross (Thalassarche cauta) in southern Australia. PLoS One, 10(6),e0127006.
18. Terauds, A., Gales, R., Baker, G. B., & Alderman, R. (2006). Population and survival trends of Wandering Albatrosses (Diomedea exulans) breeding on Macquarie Island. Emu-Austral Ornithology, 106(3),211-218.
Booth, Andrea M. (1996). The Breeding Ecology of the North Island Little Shearwater , Puffinus assimilis haurakiensis.
19. MS thesis in Ecology. Retrieved from the Massey University Database.

### Sheet: TableS5
Species name	AFB	Body mass (g)	Longevity	Population size	HWI
Aphrodroma brevirostris	NA	296.575	NA	NA	61.4905
Bulweria bulwerii	5	99.5	22	NA	62.1378
Calonectris diomedea	8.9	775.225	24.8333	365500	64.1256
Calonectris leucomelas	8.9	577	NA	NA	61.053
Daption capense	6	424.75	20	NA	59.3459
Diomedea dabbenena	9.7	7704.25	40	4100	38.271
Fregetta grallaria leucogaster	4.7	49.5	NA	NA	58.2605
Fulmarus glacialis auduboni	6	785	38.9583	7000000	51.1421
Garrodia nereis	4.7	34	NA	NA	55.695
Halobaena caerulea	5	190	NA	NA	62.0353
Hydrobates pelagicus	3	25.45	20	475000	59.04
Macronectes giganteus	11.4	4447.5	14.625	101800	44.7309
Nesofregetta fuliginosa	NA	66.5	NA	NA	55.911
Oceanites oceanicus oceanicus	4	34	NA	14000000	58.5752
Oceanodroma castro	NA	43.65	30	150000	60.0353
Oceanodroma furcata furcata	NA	57.1	11.5	NA	60.7805
Oceanodroma leucorhoa	5	40.29	29.9583	7500000	58.7434
Oceanodroma tethys tethys	NA	23.5	NA	NA	59.3772
Pachyptila desolata	5	153.25	NA	NA	57.1006
Pachyptila turtur	4.5	138.05	10	NA	55.113
Pagodroma nivea	9.85	317	20	NA	62.8284
Pelagodroma marina maoriana	3	47.2	11	NA	54.068
Pelecanoides magellani	2	132	NA	168350	48.64
Pelecanoides urinatrix exsul	2	134	9	NA	47.7122
Phoebastria albatrus	9	4102.75	25	1734	66.2853
Phoebastria immutabilis	8.9	3050	53	1600000	66.2286
Phoebetria fusca	12.2	2600	NA	24945	68.2932
Procellaria cinerea	12	1131	NA	NA	60.5104
Procellaria westlandica	12	1204.25	NA	10800	61.96
Pseudobulweria becki	NA	409	NA	150	48.9539
Pseudobulweria macgillivrayi	NA	143	NA	25	60.7843
Pseudobulweria rostrata rostrata	NA	409	NA	15000	66.9047
Pterodroma cookii	NA	191	NA	670000	64.0603
Pterodroma hasitata hasitata	6.5	278	NA	1500	53.3684
Pterodroma hypoleuca	NA	178	17	NA	62.9667
Pterodroma incerta	NA	532.2	NA	1800000	65.6444
Pterodroma neglecta neglecta	NA	490.5	6.16667	NA	64.0581
Pterodroma nigripennis	NA	170.875	NA	NA	63.6571
Pterodroma sandwichensis	5.5	425	10.0417	12050	52.1089
Pterodroma ultima	NA	355.5	NA	NA	67.3077
Puffinus assimilis elegans	NA	226	5.83333	300000	55.2907
Puffinus carneipes	5	612.2	30.2	148000	60.9768
Puffinus griseus	6	434	10.0833	8800000	61.8034
Puffinus huttoni	5	364	NA	NA	59.3402
Puffinus lherminieri baroli	8	169	19	44500	56.4983
Puffinus nativitatis	4	354	17	NA	62.6503
Puffinus newelli	6	391	7	300000	44.4149
Puffinus pacificus	6	NA	21.525	NA	61.3825
Thalassarche cauta salvini	12	4012.5	28.5	30700	64.6592
Thalassarche chrysostoma	12.5	3700	30	250000	64.9092
Thalassoica antarctica	NA	687.5	NA	NA	56.6833
Table S5. Data collected for all the variables included in the Coevol 1.4b model

### Sheet: TableS6
	Scheme one (each locus as a partition)	Scheme two (Core and flanking sides separated)
Matrix used	0.95	0.75
Initial number of partitions	1696	2709
Best-fitting substitution model (number of partitions)	GTR (711)	GTR+G (2709)
	GTR+G (92)
	GTR+I+G (893)
Table S6. Partitioning schemes results. The number of partitions following each substitution model are in parentheses.

### Sheet: TableS7
	BMcorr	R2	PP
AFB	-0.107	-0.011449	0.77
Body mass	-0.129	-0.016641	0.7
Longevity	-0.218	-0.047524	0.74
Population size	0.21	0.0441	0.74
HWI	-0.425	-0.180625	0.95
Table S7. Partial correlation coefficients (BMcorr) between substitution rate and each variable, and posterior probabilities (PP) obtained from Coevol 1.4b assuming the topology recovered from Exabayes and adding calibration points. Model including all variables and using a set of randomly picked UCEs.

### Sheet: TableS8
	BMcorr	R2	PP
Body mass	-0.263	-0.069169	0.83
AFB	-0.388	-0.150544	0.99
Table S8. Partial correlation coefficients (BMcorr) between substitution rate and each variable, and posterior probabilities (PP) obtained from Coevol 1.4b assuming the topology recovered from Exabayes and adding calibration points described above. Model including only body mass and AFB and using a set of randomly picked UCEs.

### Sheet: TableS9
	BMcorr	R2	PP
AFB	-0.136	-0.018496	0.57
Body mass	-0.0357	-0.00127449	0.92
Longevity	-0.142	-0.020164	0.54
Population size	0.218	0.047524	0.8
HWI	-0.41	-0.1681	0.98
Table S9. Partial correlation coefficients (BMcorr) between substitution rate and each variable, and posterior probabilities (PP) obtained from Coevol 1.4b assuming the topology recovered from Exabayes and adding calibration points described above. Model including all variables and using a set of high-GC content UCEs.

### Sheet: TableS10
	BMcorr	R2	PP
AFB	-0.126	-0.015876	0.69
Body mass	-0.0324	-0.00104976	0.76
Longevity	-0.182	-0.033124	0.74
Population size	0.26	0.0676	0.58
HWI	-0.396	-0.156816	0.97
Table S10. Partial correlation coefficients (BMcorr) between substitution rate and each variable, and posterior probabilities (PP) obtained from Coevol 1.4b assuming the topology recovered from Exabayes and adding calibration points described above. Model including all variables and using a set of low-GC content UCEs.
